# Plasmid2MC: Efficient cell-free recombination of plasmids into high-purity minicircle DNA for use in genome editing applications

**DOI:** 10.1101/2024.07.08.602524

**Authors:** Roman Teo Oliynyk, Ahmed Mahas, Emil Karpinski, George M. Church

## Abstract

DNA plasmids are widely used for delivering proteins and RNA in genome editing. However, their bacterial components can lead to inactivation, cell toxicity, and reduced efficiency compared to minicircle DNA (mcDNA), which lacks such bacterial sequences. Existing commercial kits that recombine plasmids into mcDNA within proprietary bacterial strains are labor-intensive, yield inconsistent results, and often produce endotoxin-contaminated low-quality mcDNA. To address this challenge, we developed Plasmid2MC, a novel cell-free method utilizing **Φ**C31 integrase-mediated recombination to efficiently excise the bacterial backbone from conventionally prepared plasmids, followed by digestion of the bacterial backbone and all other DNA contaminants, resulting in highly pure and virtually endotoxin-free mcDNA. We demonstrated the application of mcDNA to express CRISPR-dCas9 for base editing in HEK293T cells and mouse embryonic stem cells, as well as for homology-independent targeted insertion (HITI) genome editing. The method’s ease of preparation, high efficiency, and the high purity of the resulting mcDNA make Plasmid2MC a valuable tool for applications requiring bacterial backbone-free circular DNA.
