## Supplementary material for "Plasmid2MC: Efficient cell-free recombination of plasmids into high-purity minicircle DNA for use in genome editing applications": Base Editing Efficiency Sanger-EditR Results.xls

### Sheet: HEK293T Site 1
Position	A→G %								p-value
	mcDNA Editing Efficiency A→G								mcDNA p-value
A2	8	8	6	7	7				0.0107996	0.0196902	0.0489291	0.0191486	0.0183155
A4	58	57	57	58	57				4.44089e-15	4.66294e-15	8.53317e-13	8.88178e-16	0
A5	54	54	51	52	52				3.44169e-14	2.62013e-14	2.14624e-11	3.66374e-14	0
A6	68	68	65	66	64				0	0	2.06502e-14	0	0
A9	27	27	22	23	22				2.89331e-07	2.68345e-07	2.59404e-05	1.54702e-06	2.16941e-07
	Plasmid Editing Efficiency A→G								Plasmid p-value
A2	12	7	8	6	7	7			0.0116716	0.0283438	0.0076512	0.0173919	0.0414452	0.0214132
A4	55	57	58	55	52	50			1.48055e-10	2.04281e-14	0	0	8.43769e-15	7.77156e-16
A5	52	50	51	51	49	48			6.63181e-10	1.34093e-12	0	0	8.42659e-14	2.44249e-15
A6	62	63	62	63	60	62			9.92895e-12	6.66134e-16	0	0	1.11022e-16	0
A9	27	25	26	25	22	22			2.53308e-05	1.65932e-06	8.45702e-09	9.1454e-09	4.22673e-06	9.71142e-07

### Sheet: HEK293T Site 2
Position	A→G %								p-value
	mcDNA Editing Efficiency A→G								mcDNA p-value
A5	50	52	48	48	53	52			1.39331e-08	1.91643e-09	1.29226e-09	1.04949e-10	0	0
A7	56	56	52	51	55	56			1.75099e-09	5.08283e-10	3.40943e-10	2.70632e-11	0	0
A11	22	12	14	14	18	17			0.000510069	0.0125204	0.00265578	0.00161159	3.1838e-06	8.36454e-06
	Plasmid Editing Efficiency A→G								Plasmid p-value
A5	42	42	45	45	44				1.20522e-07	0.00014044	0	2.68896e-13	1.39377e-12
A7	50	49	47	48	48				4.76587e-09	3.0192e-05	0	5.44009e-14	1.51878e-13
A11	20	17	12	12	11				0.000534767	0.0207667	0.000122776	0.000632672	0.00163775

### Sheet: HEK293T Site 3
Position	A→G %								p-value
	mcDNA Editing Efficiency A→G								mcDNA p-value
A3	15	13	17	18	18	17			7.68718e-13	3.15734e-08	2.47136e-09	7.12279e-11	6.40433e-07	5.80181e-05
A5	82	82	83	80	78	78			0	0	0	0	0	0
A7	80	80	82	82	76	75			0	0	0	0	1.14353e-14	9.59568e-11
A8	39	37	43	42	39	40			3.4363e-11	6.52365e-08	7.96364e-07	1.99398e-07	3.84101e-05	0.000677496
	Plasmid Editing Efficiency A→G								Plasmid p-value
A3	15	13	15	14	17	16			1.3786e-09	3.89021e-05	0.000438258	0.000265841	2.89888e-06	3.82018e-06
A5	77	78	75	75	78	77			0	0	0	0	0	0
A7	76	75	74	74	76	77			0	0	0	0	0	0
A8	35	37	38	37	41	38			0	1.46549e-14	3.6327e-09	3.55306e-10	8.43769e-15	3.59712e-14

### Sheet: mESC Site 4
Position	A→G %												p-value
	mcDNA Editing Efficiency A→G												mcDNA p-value
A6	78.3	79.57	78.05	78.41	82.09	83.69	83.03	82.39	80.47	79.09			0	0	0	0	0	0	0	0	0	0
A10	53.307	52.91	47.99	47.66	57.41	56.27	56.55	56.86	63.29	62.77			2.22045e-16	0	0	0	0	0	0	0	0	0
	Plasmid Editing Efficiency A→G												Plasmid p-value
A6	83.71	81.76	83.11	85.52									0	0	0	0
A10	59.48	56.92	59	56.52									2.95874e-13	0	0	4.62608e-12

### Sheet: mESC Site 5
Position	A→G %												p-value
	mcDNA Editing Efficiency A→G												mcDNA p-value
A6	79.04	82.62	76.48	74.43	79.492	79.001	78.18	75.86	81.09	77.533			0	0	0	0	0	0	0	9.71445e-13	1.15463e-14	0	0
A7	83.46	84.56	76.75	78.067	81.122	82.528	80.81	84.48	84.38	85.339			0	0	0	0	0	0	0	3.88578e-13	4.44089e-16	0	0
	Plasmid Editing Efficiency A→G												Plasmid p-value
A6	68.715	73.78	67.5	65.89									3.74576e-09	0	2.44375e-06	7.54304e-10
A7	71.429	76.75	74.77	78.73									1.7589e-09	0	6.27593e-07	1.11871e-11
