## Supplementary material for "Plasmid2MC: Efficient cell-free recombination of plasmids into high-purity minicircle DNA for use in genome editing applications": Recombination Yields Table.xlsx

### Sheet: DNA 100ng_ul, variable ΦC31
Plasmid/CV	phiC31 concentration	ng/ul	Volume, ul	Yield, CV	Yield, reaction		260/230	260/280	date collected
3098/5757bp	25	34.1	22.5	7.6725	14.2603		1.68	1.82	2024-04-02
	25	35.82	23	8.2386	15.3124		1.51	1.79	2024-04-23
	50	95.65	23.5	22.4778	41.7776		1.89	1.85	2024-04-02
	50	86.39	24	20.7336	38.5359		1.95	1.84	2024-04-23
	100	122.6	23	28.198	52.4093		1.99	1.86	2024-04-02
	100	116.8	22.5	26.28	48.8445		2.02	1.86	2024-04-19
	200	117.4	24	28.176	52.3684		2.01	1.86	2024-04-23
	200	132.6	22.5	29.835	55.4519		1.99	1.86	2024-04-19
7758/10418bp	25	28.63	22	6.2986	8.45821		1.48	1.78	2024-04-02
	25	57.14	23	13.1422	17.6483		1.88	1.82	2024-04-23
	50	106.7	22.5	24.0075	32.239		1.97	1.86	2024-04-02
	50	130.7	22	28.754	38.6129		2.03	1.85	2024-04-23
	100	145.4	20	29.08	39.0507		2.04	1.86	2024-04-13
	100	124.6	22	27.412	36.8108		2.06	1.85	2024-04-02
	200	110.8	25	27.7	37.1976		2.06	1.86	2024-04-13
	200	130.4	24	31.296	42.0265		1.99	1.84	2024-04-23
11282/13942bp	25	53.6	22.5	12.06	14.9034		1.83	1.82	2024-04-02
	25	66.52	23.5	15.6322	19.3179		1.81	1.8	2024-04-23
	50	72.14	22.5	16.2315	20.0585		1.85	1.85	2024-04-02
	50	94.95	23	21.8385	26.9874		1.97	1.84	2024-04-23
	100	117.1	23	26.933	33.2831		1.98	1.85	2024-04-06
	100	94.43	24.5	23.1353	28.5901		1.99	1.83	2024-04-21
	200	109.2	23	25.116	31.0377		1.95	1.84	2024-04-06
	200	110.4	24	26.496	32.7431		1.97	1.83	2024-04-21

### Sheet: ΦC31 100 and 200ng_ul, variable
Plasmid/CV	phiC31 100ng/ul, DNA concemntrationconcentration	ng/ul	Volume, ul	Yield, CV	Yield, reaction		260/230	260/280	date collected
3098/5757bp	100	122.6	23	28.198	52.4093		1.99	1.86	2024-04-02
Phi 100ng/ul	100	116.8	22.5	26.28	48.8445		2.02	1.86	2024-04-19
	200	140.5	24.5	17.2112	31.9891		2.07	1.86	2024-04-21
	200	152	22.5	17.1	31.7824		2.09	1.86	2024-04-19
	300	104.2	22.5	7.815	14.5251		2	1.85	2024-04-21
	300	98.6	22.5	7.395	13.7445		1.98	1.84	2024-04-19
3098/5757bp	100	132.6	22.5	29.835	55.4519		1.99	1.86	2024-04-19
Phi 200ng/ul	100	117.4	24	28.176	52.3684		2.01	1.86	2024-04-23
	200	237.6	22	26.136	48.5769		2.14	1.86	2024-04-19
	200	242.4	24	29.088	54.0635		2.09	1.86	2024-04-21
	300	293.1	22.5	21.9825	40.8571		2.09	1.85	2024-04-19
	300	305.1	23.5	23.8995	44.4201		2.12	1.85	2024-04-21
7758/10418bp	100	124.6	22	27.412	36.8108		2.06	1.85	2024-04-02
Phi 100ng/ul	100	145.4	20	29.08	39.0507		2.04	1.86	2024-04-13
	200	221	24	26.52	35.613		2.1	1.85	2024-04-04
	200	235.4	24	28.248	37.9334		2.14	1.86	2024-04-13
	300	311.8	24	24.944	33.4966		2.03	1.84	2024-04-04
	300	249.4	25	20.7833	27.9094		2.15	1.86	2024-04-13
7758/10418bp	100	110.8	25	27.7	37.1976		2.06	1.86	2024-04-13
Phi 200ng/ul	100	130.4	24	31.296	42.0265		1.99	1.84	2024-04-23
	200	235.2	24	28.224	37.9012		2.11	1.85	2024-04-13
	200	251.1	23.5	29.5042	39.6204		2.11	1.86	2024-04-24
	300	294.54	24.5	24.0541	32.3016		2.12	1.84	2024-04-13
	300	304.3	23	23.3297	31.3288		2.15	1.85	2024-04-24
11282/13942bp	100	117.1	23	26.933	33.2831		1.98	1.85	2024-04-06
Phi 100ng/ul	100	94.43	24.5	23.1353	28.5901		1.99	1.83	2024-04-21
	200	212.3	23	24.4145	30.1708		2.09	1.86	2024-04-06
	200	167	23.5	19.6225	24.249		2.1	1.87	2024-04-24
	300	241.8	22	17.732	21.9127		2.12	1.86	2024-04-06
	300	183.3	23	14.053	17.3663		2.15	1.87	2024-04-24
11282/13942bp	100	109.2	23	25.116	31.0377		1.95	1.84	2024-04-06
Phi 200ng/ul	100	110.4	24	26.496	32.7431		1.97	1.83	2024-04-21
	200	226.3	23	26.0245	32.1604		2.1	1.85	2024-04-06
	200	179	23	20.585	25.4384		2.03	1.86	2024-04-24
	300	241.6	23	18.5227	22.8898		2.15	1.85	2024-04-06
	300	219.3	23.5	17.1785	21.2287		2.12	1.87	2024-04-24

### Sheet: Recombination eff by Hours
	Hours	ng/ul	Volume ul	CV Yield, %	Recomb Yield, %		260/230	260/280	Date
7758/10418bp	1h	53.95	23.5	12.6783	17.0253		1.8	1.84	2024-04-18
Phi 100ng/ul	1h	50.4	24	12.096	16.2434		1.76	1.84	2024-04-18
DNA 100ng/ul	2h	81.64	24	19.5936	26.3117		1.92	1.83	2024-04-18
	2h	77.64	24	18.6336	25.0225		1.84	1.84	2024-04-18
	3h	96.64	23.5	22.7104	30.4972		1.91	1.84	2024-04-18
	3h	96.25	24	23.1	31.0203		1.99	1.84	2024-04-18
	4h	100.4	24	24.096	32.3578		1.97	1.85	2024-04-18
	4h	106.4	24	25.536	34.2916		1.93	1.84	2024-04-18
	8h	114.2	25	28.55	38.339		2.03	1.83	2024-08-31
	8h	120.6	25	30.15	40.4876		2.05	1.84	2024-08-31
	12h	124.6	22	27.412	36.8108		2.06	1.85	2024-04-02
	12h	145.4	20	29.08	39.0507		2.04	1.86	2024-04-13
	18h	121	24	29.04	38.997		2.01	1.83	2024-08-31
	18h	122.3	25	30.575	41.0583		1.97	1.82	2024-08-31

### Sheet: Recomb Eff by Temperature
	Temperature C	ng/ul	Volume ul	CV Yield, %	Recomb Yield, %		260/230	260/280	Date
7758/10418bp	18	34.8	21	7.308	9.81371		1.9	1.83	2024-03-24
Phi 100ng/ul	18	36.42	21	7.6482	10.2706		1.83	1.82	2024-03-24
DNA 100ng/ul	23	72.5	24	17.4	23.366		1.95	1.8	2024-04-21
	23	73.57	23.5	17.2889	23.2168		1.91	1.81	2024-04-21
	27	102.9	24	24.696	33.1636		1.92	1.82	2024-04-20
	27	94.3	24	22.632	30.3919		1.93	1.83	2024-04-20
	30	124.6	22	27.412	36.8108		2.06	1.85	2024-04-02
	30	145.4	20	29.08	39.0507		2.04	1.86	2024-04-13
	33	66.02	21	13.8642	18.6178		1.87	1.8	2024-04-21
	33	57.87	20.5	11.8634	15.931		1.81	1.79	2024-04-21
	37	19.92	21	4.1832	5.6175		1.52	1.78	2024-03-24
	37	18.2	19.5	3.549	4.76585		1.22	1.7	2024-03-24

### Sheet: Higher Elution Volume for Max P
Plasmid/CV	phiC31 100ng/ul, DNA concemntrationconcentration	ng/ul	Volume, ul	Yield, CV	Yield, reaction		260/230	260/280	date collected
Below attempt on maximum performance improvement, using ΦC31 between 100 and 200, and >50ul elution volume
3098/5757bp		125.8	50	31.45	58.4536		2.07	1.86	2024-09-03	Phi 200ng/ul	DNA 20ug, 300ul reaction		DNA 66ng/ul
3098/5757bp		116.55	50	29.1375	54.1555		2.12	1.84	2024-09-13	Phi 200ng/ul	DNA 20ug, 300ul reaction		DNA 66ng/ul
3098/5757bp		127.3	49	31.1885	57.9675		2.08	1.85	2024-09-16	Phi 200ng/ul	DNA 20ug, 300ul reaction		DNA 66ng/ul
3098/5757bp		121.6	50	30.4	56.502		2.05	1.85	2024-09-17	Phi 200ng/ul	DNA 20ug, 300ul reaction		DNA 66ng/ul
7758/10418bp		120	50	30	40.2862		2.03	1.86	2024-09-07	Phi 200ng/ul	DNA 20ug, 300ul reaction		DNA 66ng/ul
7758/10418bp		110.3	50	27.575	37.0297		2.14	1.86	2024-09-13	Phi 200ng/ul	DNA 20ug, 300ul reaction		DNA 66ng/ul
7758/10418bp		115.7	50.5	29.2142	39.231		2.11	1.84	2024-09-17	Phi 200ng/ul	DNA 20ug, 300ul reaction		DNA 66ng/ul
11282/13942bp		109.5	48	26.28	32.4761		2.05	1.82	2024-09-03	Phi 200ng/ul	DNA 20ug, 300ul reaction		DNA 66ng/ul
11282/13942bp		116.2	48	27.888	34.4633		2.04	1.84	2024-09-03	Phi 200ng/ul	DNA 20ug, 300ul reaction		DNA 66ng/ul
11282/13942bp		109.7	49	26.8765	33.2133		2.05	1.83	2024-09-16	Phi 200ng/ul	DNA 20ug, 300ul reaction		DNA 66ng/ul
11282/13942bp		111.4	48	26.736	33.0396		2.05	1.86	2024-09-16	Phi 200ng/ul	DNA 20ug, 300ul reaction		DNA 66ng/ul
1211/3871bp		119.2	50.5	15.049	48.1046		2.09	1.85	2024-09-24	Phi 200ng/ul	DNA 40ug, 600ul reaction		DNA 66ng/ul
1211/3871bp		127.5	50.5	16.0969	51.4542		2.04	1.85	2024-09-24	Phi 200ng/ul	DNA 40ug, 600ul reaction		DNA 66ng/ul
1211/3871bp		124.3	50	15.5375	49.6661		2.13	1.85	2024-09-24	Phi 200ng/ul	DNA 40ug, 600ul reaction		DNA 66ng/ul
1211/3871bp		128	50	16	51.1445		2.08	1.85	2024-09-24	Phi 200ng/ul	DNA 40ug, 600ul reaction		DNA 66ng/ul

### Sheet: QIAquick 1st cleanup
QIAquick cleanup after 12h Recombination + 1h ProteinaseK digestion for 60min. 10.3 ug input plasmid DNA, 29ul resulting eluted per sample. 10.6 kbp source plasmid.
Sample	Eluted, ul	Conc, ng/ul	Yield, ug	Yield, vs input, %	260/230	260/280
1	29	277.5	8.06	78.2	2.15	1.85		2025-01-24
2	29	293.1	8.5	82.5	2.24	1.87		2025-01-24
3	29	305.9	8.87	86.1	2.17	1.84		2025-01-24
4	29	311	9.02	87.6	2.16	1.85		2025-01-24
Average	29	296.9	8.61	0.836	2.18	1.85		2025-01-24
